# Therapy-induced lipid uptake and remodeling underpin ferroptosis hypersensitivity in prostate cancer

**DOI:** 10.1101/2020.01.08.899609

**Authors:** Kaylyn D Tousignant, Anja Rockstroh, Berwyck LJ Poad, Ali Talebi, Reuben RS Young, Atefeh Taherian Fard, Rajesh Gupta, Tuo Zang, Chenwei Wang, Melanie L Lehman, Johan V Swinnen, Stephen J Blanksby, Colleen C Nelson, Martin C Sadowski

## Abstract

**Background:** Metabolic reprograming, non-mutational epigenetic changes, increased cell plasticity and multidrug tolerance are early hallmarks of therapy resistance in cancer. In this temporary, therapy-tolerant state, cancer cells are highly sensitive to ferroptosis, a form of regulated cell death that is caused by oxidative stress through excess levels of iron-dependent peroxidation of polyunsaturated fatty acids (PUFA). However, mechanisms underpinning therapy-induced ferroptosis hypersensitivity remain to be elucidated.

**Methods:** We used quantitative single cell imaging of fluorescent metabolic probes, transcriptomics, proteomics and lipidomics to perform a longitudinal analysis of the adaptive response to androgen receptor-targeted therapies (androgen deprivation and enzalutamide) in prostate cancer (PCa).

**Results:** We discovered that cessation of cell proliferation and a robust reduction in bioenergetic processes were associated with multidrug tolerance and a strong accumulation of lipids. The gain in lipid biomass was fueled by enhanced lipid uptake through cargo non-selective (macropinocytosis, tunneling nanotubes) and cargo-selective mechanisms (lipid transporters), whereas *de novo* lipid synthesis was strongly reduced. Enzalutamide induced extensive lipid remodeling of all major phospholipid classes at the expense of storage lipids, leading to increased desaturation and acyl chain length of membrane lipids. The rise in membrane PUFA levels enhanced membrane fluidity and lipid peroxidation, causing hypersensitivity to glutathione peroxidase (GPX4) inhibition and ferroptosis. Combination treatments against AR and fatty acid desaturation, lipase activities or growth medium supplementation with antioxidants or PUFAs altered GPX4 dependence. Despite multidrug tolerance, PCa cells displayed an enhanced sensitivity to inhibition of lysosomal processing of exogenous lipids, highlighting an increased dependence on lipid uptake in the therapy-tolerant state.

**Conclusions:** Our work provides mechanistic insight into processes of lipid metabolism that underpin the acquisition of therapy-induced GPX4 dependence and ferroptosis hypersensitivity to standard of care therapies in PCa. It demonstrated novel strategies to suppress the therapy-tolerant state that may have potential to delay and combat resistance to androgen receptor-targeted therapies, a currently unmet clinical challenge of advanced PCa. Since enhanced GPX4 dependence is an adaptive phenotype shared by several types of cancer in response to different therapies, our work might have universal implications for our understanding of metabolic events that underpin resistance to cancer therapies.
