## Supplementary material for "Therapy-induced lipid uptake and remodeling underpin ferroptosis hypersensitivity in prostate cancer": Table S2

### Sheet: GO Cellular Content
GO Term	Description	P-value	FDR q-value	Enrichment	N	B	n	b	Genes
GO:0005775	vacuolar lumen	5.89e-05	0.0365	2.15	329	22	132	19	[DPP7 - dipeptidyl-peptidase 7, CTSA - cathepsin a, CTSD - cathepsin d, GAA - glucosidase, alpha; acid, CTSB - cathepsin b, GNS - glucosamine (n-acetyl)-6-sulfatase, FUCA1 - fucosidase, alpha-l- 1, tissue, PLBD2 - phospholipase b domain containing 2, NAGLU - n-acetylglucosaminidase, alpha, HEXA - hexosaminidase a (alpha polypeptide), HEXB - hexosaminidase b (beta polypeptide), TOLLIP - toll inter…
GO:0043202	lysosomal lumen	6.94e-05	0.0215	2.56	329	18	107	15	[CTSA - cathepsin a, CTSD - cathepsin d, CTSB - cathepsin b, GAA - glucosidase, alpha; acid, FUCA1 - fucosidase, alpha-l- 1, tissue, GNS - glucosamine (n-acetyl)-6-sulfatase, PLBD2 - phospholipase b domain containing 2, HEXA - hexosaminidase a (alpha polypeptide), NAGLU - n-acetylglucosaminidase, alpha, HEXB - hexosaminidase b (beta polypeptide), GM2A - gm2 ganglioside activator, PPT1 - palmitoyl…
GO:0044437	vacuolar part	0.000144	0.0297	2.25	329	26	107	19	[DPP7 - dipeptidyl-peptidase 7, CTSA - cathepsin a, CTSD - cathepsin d, CTSB - cathepsin b, GAA - glucosidase, alpha; acid, FUCA1 - fucosidase, alpha-l- 1, tissue, GNS - glucosamine (n-acetyl)-6-sulfatase, AP2M1 - adaptor-related protein complex 2, mu 1 subunit, PLBD2 - phospholipase b domain containing 2, HEXA - hexosaminidase a (alpha polypeptide), NAGLU - n-acetylglucosaminidase, alpha, HEXB -…
GO:0005773	vacuole	0.000361	0.0558	2.07	329	22	130	18	[DNASE2 - deoxyribonuclease ii, lysosomal, CTSA - cathepsin a, CTSD - cathepsin d, CTSB - cathepsin b, GAA - glucosidase, alpha; acid, LRBA - lps-responsive vesicle trafficking, beach and anchor containing, CDC42 - cell division cycle 42, FUCA1 - fucosidase, alpha-l- 1, tissue, CPQ - carboxypeptidase q, NAGLU - n-acetylglucosaminidase, alpha, HEXA - hexosaminidase a (alpha polypeptide), NAGA - n-…
GO:0000323	lytic vacuole	0.00081	0.1	2.05	329	21	130	17	[DNASE2 - deoxyribonuclease ii, lysosomal, CTSA - cathepsin a, CTSD - cathepsin d, CTSB - cathepsin b, GAA - glucosidase, alpha; acid, LRBA - lps-responsive vesicle trafficking, beach and anchor containing, FUCA1 - fucosidase, alpha-l- 1, tissue, CPQ - carboxypeptidase q, NAGLU - n-acetylglucosaminidase, alpha, HEXA - hexosaminidase a (alpha polypeptide), HEXB - hexosaminidase b (beta polypeptide…
GO:0005764	lysosome	0.00081	0.0835	2.05	329	21	130	17	[DNASE2 - deoxyribonuclease ii, lysosomal, CTSA - cathepsin a, CTSD - cathepsin d, CTSB - cathepsin b, GAA - glucosidase, alpha; acid, LRBA - lps-responsive vesicle trafficking, beach and anchor containing, FUCA1 - fucosidase, alpha-l- 1, tissue, CPQ - carboxypeptidase q, NAGLU - n-acetylglucosaminidase, alpha, HEXA - hexosaminidase a (alpha polypeptide), NAGA - n-acetylgalactosaminidase, alpha-,…

### Sheet: GO Biological Processes
GO Term	Description	P-value	FDR q-value	Enrichment	N	B	n	b	Genes
GO:1901136	carbohydrate derivative catabolic process	0.000118	0.466	2.59	329	11	127	11	[HEXA - hexosaminidase a (alpha polypeptide), NAGLU - n-acetylglucosaminidase, alpha, NAGA - n-acetylgalactosaminidase, alpha-, HEXB - hexosaminidase b (beta polypeptide), DUT - deoxyuridine triphosphatase, CTBS - chitobiase, di-n-acetyl-, PNP - purine nucleoside phosphorylase, FUCA1 - fucosidase, alpha-l- 1, tissue, GNS - glucosamine (n-acetyl)-6-sulfatase, GM2A - gm2 ganglioside activator, GUSB…
GO:0010975	regulation of neuron projection development	0.000405	0.8	9.14	329	12	15	5	[MAP1B - microtubule-associated protein 1b, NME1 - nme/nm23 nucleoside diphosphate kinase 1, DPYSL2 - dihydropyrimidinase-like 2, CAMK2B - calcium/calmodulin-dependent protein kinase ii beta, CAPRIN1 - cell cycle associated protein 1]
GO:0006643	membrane lipid metabolic process	0.000498	0.656	3.07	329	8	107	8	[HEXA - hexosaminidase a (alpha polypeptide), HEXB - hexosaminidase b (beta polypeptide), NAGA - n-acetylgalactosaminidase, alpha-, CTSA - cathepsin a, FUCA1 - fucosidase, alpha-l- 1, tissue, GM2A - gm2 ganglioside activator, ASAH1 - n-acylsphingosine amidohydrolase (acid ceramidase) 1, PPT1 - palmitoyl-protein thioesterase 1]
GO:0050767	regulation of neurogenesis	0.000542	0.535	6.93	329	19	15	6	[MAP1B - microtubule-associated protein 1b, HMGB2 - high mobility group box 2, DPYSL2 - dihydropyrimidinase-like 2, NME1 - nme/nm23 nucleoside diphosphate kinase 1, CAPRIN1 - cell cycle associated protein 1, CAMK2B - calcium/calmodulin-dependent protein kinase ii beta]
GO:0006664	glycolipid metabolic process	0.000641	0.506	3.39	329	7	97	7	[HEXA - hexosaminidase a (alpha polypeptide), NAGA - n-acetylgalactosaminidase, alpha-, HEXB - hexosaminidase b (beta polypeptide), CTSA - cathepsin a, FUCA1 - fucosidase, alpha-l- 1, tissue, GM2A - gm2 ganglioside activator, ASAH1 - n-acylsphingosine amidohydrolase (acid ceramidase) 1]
GO:1903509	liposaccharide metabolic process	0.000641	0.422	3.39	329	7	97	7	[HEXA - hexosaminidase a (alpha polypeptide), HEXB - hexosaminidase b (beta polypeptide), NAGA - n-acetylgalactosaminidase, alpha-, CTSA - cathepsin a, FUCA1 - fucosidase, alpha-l- 1, tissue, GM2A - gm2 ganglioside activator, ASAH1 - n-acylsphingosine amidohydrolase (acid ceramidase) 1]
GO:0010976	positive regulation of neuron projection development	0.000787	0.444	10.97	329	8	15	4	[MAP1B - microtubule-associated protein 1b, NME1 - nme/nm23 nucleoside diphosphate kinase 1, CAPRIN1 - cell cycle associated protein 1, CAMK2B - calcium/calmodulin-dependent protein kinase ii beta]
GO:0006026	aminoglycan catabolic process	0.000845	0.418	3.29	329	7	100	7	[NAGLU - n-acetylglucosaminidase, alpha, HEXA - hexosaminidase a (alpha polypeptide), HEXB - hexosaminidase b (beta polypeptide), CTBS - chitobiase, di-n-acetyl-, FUCA1 - fucosidase, alpha-l- 1, tissue, GNS - glucosamine (n-acetyl)-6-sulfatase, GUSB - glucuronidase, beta]
GO:0007399	nervous system development	0.000931	0.409	2.84	329	8	116	8	[PURA - purine-rich element binding protein a, NAGLU - n-acetylglucosaminidase, alpha, DCTN1 - dynactin 1, DPYSL2 - dihydropyrimidinase-like 2, TIMM8A - translocase of inner mitochondrial membrane 8 homolog a (yeast), PPT1 - palmitoyl-protein thioesterase 1, BZW2 - basic leucine zipper and w2 domains 2, TPP1 - tripeptidyl peptidase i]
