## Supplementary material for "Therapy-induced lipid uptake and remodeling underpin ferroptosis hypersensitivity in prostate cancer": Table S3

	PANTHER Overrepresentation Test (Released 20190711)	Analysis Type:
Annotation Version and Release Date:	Reactome version 65 Released 2019-03-12
Analyzed List:	upload_1 (Homo sapiens)
Reference List:	Homo sapiens (all genes in database)
Test Type:	FISHER
Correction:	FDR
Reactome pathways	Homo sapiens - REFLIST (20996) #	#detected	expected	+/-	Fold Enrichment	raw P value	FDR					Reactome pathways	# reference list	# detected	# expected	+/-	Fold Enrichment	raw P value	FDR
Peptide chain elongation (R-HSA-156902)	89	52	1.42	+	36.73	9.58E-58	5.24E-55					Selenocysteine synthesis (R-HSA-2408557)	93	51	1.48	+	34.47	1.48E-55	2.70E-53
Viral mRNA Translation (R-HSA-192823)	89	51	1.42	+	36.02	2.65E-56	6.44E-54					Selenoamino acid metabolism (R-HSA-2408522)	116	51	1.85	+	27.64	1.01E-51	1.30E-49
Nonsense Mediated Decay (NMD) independent of the Exon Junction Complex (EJC) (R-HSA-975956)	95	54	1.51	+	35.73	1.75E-59	3.83E-56					eNOS activation (R-HSA-203615)	11	3	0.17	+	17.14	1.22E-03	2.47E-02
Eukaryotic Translation Elongation (R-HSA-156842)	94	53	1.5	+	35.44	3.11E-58	3.41E-55					Metabolism of nitric oxide (R-HSA-202131)	15	3	0.24	+	12.57	2.61E-03	4.23E-02
Eukaryotic Translation Termination (R-HSA-72764)	93	52	1.48	+	35.15	5.50E-57	2.41E-54					eNOS activation and regulation (R-HSA-203765)	15	3	0.24	+	12.57	2.61E-03	4.17E-02
Selenocysteine synthesis (R-HSA-2408557)	93	51	1.48	+	34.47	1.48E-55	2.70E-53					Cellular responses to stress (R-HSA-2262752)	393	19	6.25	+	3.04	3.01E-05	9.55E-04
Formation of a pool of free 40S subunits (R-HSA-72689)	101	51	1.61	+	31.74	3.85E-54	6.49E-52
Telomere Extension By Telomerase (R-HSA-171319)	6	3	0.1	+	31.43	2.98E-04	7.34E-03
L13a-mediated translational silencing of Ceruloplasmin expression (R-HSA-156827)	111	55	1.77	+	31.15	4.73E-58	3.45E-55
Translation initiation complex formation (R-HSA-72649)	58	28	0.92	+	30.35	1.36E-29	9.90E-28
GTP hydrolysis and joining of the 60S ribosomal subunit (R-HSA-72706)	112	54	1.78	+	30.31	1.73E-56	4.74E-54
Activation of the mRNA upon binding of the cap-binding complex and eIFs, and subsequent binding to 43S (R-HSA-72662)	59	28	0.94	+	29.83	1.97E-29	1.39E-27
Formation of the ternary complex, and subsequently, the 43S complex (R-HSA-72695)	51	24	0.81	+	29.58	2.58E-25	1.53E-23
Nonsense-Mediated Decay (NMD) (R-HSA-927802)	115	54	1.83	+	29.52	5.33E-56	1.17E-53
Nonsense Mediated Decay (NMD) enhanced by the Exon Junction Complex (EJC) (R-HSA-975957)	115	54	1.83	+	29.52	5.33E-56	1.06E-53
Ribosomal scanning and start codon recognition (R-HSA-72702)	58	27	0.92	+	29.26	3.06E-28	1.97E-26
Eukaryotic Translation Initiation (R-HSA-72613)	119	55	1.89	+	29.05	9.61E-57	3.51E-54
Cap-dependent Translation Initiation (R-HSA-72737)	119	55	1.89	+	29.05	9.61E-57	3.01E-54
Activation of DNA fragmentation factor (R-HSA-211227)	13	6	0.21	+	29.01	3.22E-07	1.64E-05
Apoptosis induced DNA fragmentation (R-HSA-140342)	13	6	0.21	+	29.01	3.22E-07	1.60E-05
SRP-dependent cotranslational protein targeting to membrane (R-HSA-1799339)	112	51	1.78	+	28.62	2.43E-52	3.33E-50
Selenoamino acid metabolism (R-HSA-2408522)	116	51	1.85	+	27.64	1.01E-51	1.30E-49
Unwinding of DNA (R-HSA-176974)	12	5	0.19	+	26.19	4.84E-06	1.77E-04
Influenza Viral RNA Transcription and Replication (R-HSA-168273)	131	51	2.08	+	24.47	1.46E-49	1.60E-47
Influenza Life Cycle (R-HSA-168255)	140	52	2.23	+	23.35	1.12E-49	1.29E-47
Influenza Infection (R-HSA-168254)	151	52	2.4	+	21.65	2.78E-48	2.76E-46
Regulation of expression of SLITs and ROBOs (R-HSA-9010553)	170	57	2.7	+	21.08	2.08E-52	3.25E-50
Major pathway of rRNA processing in the nucleolus and cytosol (R-HSA-6791226)	181	54	2.88	+	18.75	2.26E-47	2.06E-45
rRNA processing in the nucleus and cytosol (R-HSA-8868773)	191	56	3.04	+	18.43	8.71E-49	9.09E-47
Signaling by ROBO receptors (R-HSA-376176)	216	61	3.44	+	17.75	2.31E-52	3.37E-50
rRNA processing (R-HSA-72312)	201	56	3.2	+	17.51	9.39E-48	8.95E-46
eNOS activation (R-HSA-203615)	11	3	0.17	+	17.14	1.22E-03	2.47E-02
Mucopolysaccharidoses (R-HSA-2206281)	11	3	0.17	+	17.14	1.22E-03	2.45E-02
Josephin domain DUBs (R-HSA-5689877)	12	3	0.19	+	15.72	1.51E-03	2.87E-02
Hyaluronan uptake and degradation (R-HSA-2160916)	12	3	0.19	+	15.72	1.51E-03	2.84E-02
Keratan sulfate degradation (R-HSA-2022857)	13	3	0.21	+	14.51	1.83E-03	3.34E-02
DNA strand elongation (R-HSA-69190)	32	7	0.51	+	13.75	2.17E-06	8.80E-05
Branched-chain amino acid catabolism (R-HSA-70895)	23	5	0.37	+	13.67	6.68E-05	1.98E-03
Translation (R-HSA-72766)	293	59	4.66	+	12.66	2.43E-43	1.97E-41
Metabolism of nitric oxide (R-HSA-202131)	15	3	0.24	+	12.57	2.61E-03	4.23E-02
Nucleobase biosynthesis (R-HSA-8956320)	15	3	0.24	+	12.57	2.61E-03	4.20E-02
eNOS activation and regulation (R-HSA-203765)	15	3	0.24	+	12.57	2.61E-03	4.17E-02
RHO GTPases activate PAKs (R-HSA-5627123)	21	4	0.33	+	11.97	5.76E-04	1.30E-02
Formation of Senescence-Associated Heterochromatin Foci (SAHF) (R-HSA-2559584)	16	3	0.25	+	11.79	3.06E-03	4.79E-02
Glycogen breakdown (glycogenolysis) (R-HSA-70221)	16	3	0.25	+	11.79	3.06E-03	4.76E-02
Prefoldin mediated transfer of substrate to CCT/TriC (R-HSA-389957)	27	5	0.43	+	11.64	1.30E-04	3.56E-03
Diseases of carbohydrate metabolism (R-HSA-5663084)	33	6	0.52	+	11.43	2.97E-05	9.58E-04
Metabolism of amino acids and derivatives (R-HSA-71291)	365	66	5.81	+	11.37	5.88E-46	5.15E-44
Interconversion of nucleotide di- and triphosphates (R-HSA-499943)	28	5	0.45	+	11.23	1.51E-04	4.09E-03
Apoptotic execution phase (R-HSA-75153)	51	9	0.81	+	11.09	3.72E-07	1.81E-05
Infectious disease (R-HSA-5663205)	370	65	5.89	+	11.04	1.48E-44	1.25E-42
Extension of Telomeres (R-HSA-180786)	30	5	0.48	+	10.48	2.02E-04	5.39E-03
HSP90 chaperone cycle for steroid hormone receptors (SHR) (R-HSA-3371497)	56	9	0.89	+	10.1	7.52E-07	3.36E-05
Deadenylation of mRNA (R-HSA-429947)	25	4	0.4	+	10.06	1.03E-03	2.15E-02
Cooperation of Prefoldin and TriC/CCT in actin and tubulin folding (R-HSA-389958)	32	5	0.51	+	9.82	2.64E-04	6.80E-03
Glycogen metabolism (R-HSA-8982491)	26	4	0.41	+	9.67	1.17E-03	2.40E-02
Activation of the pre-replicative complex (R-HSA-68962)	33	5	0.52	+	9.52	3.00E-04	7.30E-03
AUF1 (hnRNP D0) binds and destabilizes mRNA (R-HSA-450408)	54	8	0.86	+	9.31	5.39E-06	1.90E-04
Lysosome Vesicle Biogenesis (R-HSA-432720)	35	5	0.56	+	8.98	3.83E-04	9.03E-03
Orc1 removal from chromatin (R-HSA-68949)	71	10	1.13	+	8.85	5.44E-07	2.48E-05
Activation of ATR in response to replication stress (R-HSA-176187)	37	5	0.59	+	8.49	4.83E-04	1.13E-02
mRNA Splicing - Minor Pathway (R-HSA-72165)	52	7	0.83	+	8.46	3.68E-05	1.12E-03
Assembly of the pre-replicative complex (R-HSA-68867)	68	9	1.08	+	8.32	3.22E-06	1.28E-04
Metabolism of RNA (R-HSA-8953854)	660	87	10.5	+	8.29	4.99E-51	6.07E-49
Gene and protein expression by JAK-STAT signaling after Interleukin-12 stimulation (R-HSA-8950505)	38	5	0.6	+	8.27	5.40E-04	1.23E-02
RHO GTPases activate IQGAPs (R-HSA-5626467)	31	4	0.49	+	8.11	2.11E-03	3.75E-02
Axon guidance (R-HSA-422475)	550	70	8.75	+	8	8.91E-40	6.73E-38
mRNA Splicing - Major Pathway (R-HSA-72163)	180	22	2.86	+	7.68	1.07E-12	6.02E-11
Cargo concentration in the ER (R-HSA-5694530)	33	4	0.52	+	7.62	2.59E-03	4.27E-02
Interactions of Rev with host cellular proteins (R-HSA-177243)	33	4	0.52	+	7.62	2.59E-03	4.24E-02
mRNA Splicing (R-HSA-72172)	188	22	2.99	+	7.36	2.36E-12	1.29E-10
rRNA modification in the nucleus and cytosol (R-HSA-6790901)	60	7	0.95	+	7.33	8.42E-05	2.43E-03
MAPK6/MAPK4 signaling (R-HSA-5687128)	89	10	1.42	+	7.06	3.52E-06	1.38E-04
Glycosphingolipid metabolism (R-HSA-1660662)	45	5	0.72	+	6.98	1.09E-03	2.25E-02
Switching of origins to a post-replicative state (R-HSA-69052)	90	10	1.43	+	6.98	3.85E-06	1.43E-04
Interleukin-12 signaling (R-HSA-9020591)	47	5	0.75	+	6.69	1.30E-03	2.56E-02
Recycling pathway of L1 (R-HSA-437239)	47	5	0.75	+	6.69	1.30E-03	2.54E-02
DNA Replication Pre-Initiation (R-HSA-69002)	85	9	1.35	+	6.66	1.68E-05	5.67E-04
M/G1 Transition (R-HSA-68874)	85	9	1.35	+	6.66	1.68E-05	5.58E-04
Synthesis of DNA (R-HSA-69239)	119	12	1.89	+	6.34	1.07E-06	4.69E-05
GLI3 is processed to GLI3R by the proteasome (R-HSA-5610785)	60	6	0.95	+	6.29	5.81E-04	1.30E-02
Degradation of GLI2 by the proteasome (R-HSA-5610783)	60	6	0.95	+	6.29	5.81E-04	1.29E-02
Degradation of GLI1 by the proteasome (R-HSA-5610780)	60	6	0.95	+	6.29	5.81E-04	1.27E-02
Regulation of activated PAK-2p34 by proteasome mediated degradation (R-HSA-211733)	50	5	0.8	+	6.29	1.67E-03	3.11E-02
G1/S Transition (R-HSA-69206)	131	13	2.08	+	6.24	4.50E-07	2.10E-05
Vpu mediated degradation of CD4 (R-HSA-180534)	52	5	0.83	+	6.04	1.96E-03	3.56E-02
Host Interactions of HIV factors (R-HSA-162909)	125	12	1.99	+	6.03	1.72E-06	7.27E-05
Metabolism of nucleotides (R-HSA-15869)	94	9	1.5	+	6.02	3.51E-05	1.08E-03
DNA Replication (R-HSA-69306)	127	12	2.02	+	5.94	2.01E-06	8.31E-05
Regulation of Apoptosis (R-HSA-169911)	53	5	0.84	+	5.93	2.12E-03	3.75E-02
Regulation of cholesterol biosynthesis by SREBP (SREBF) (R-HSA-1655829)	53	5	0.84	+	5.93	2.12E-03	3.72E-02
Negative regulation of NOTCH4 signaling (R-HSA-9604323)	53	5	0.84	+	5.93	2.12E-03	3.69E-02
Regulation of mRNA stability by proteins that bind AU-rich elements (R-HSA-450531)	86	8	1.37	+	5.85	1.15E-04	3.23E-03
Processing of Capped Intron-Containing Pre-mRNA (R-HSA-72203)	237	22	3.77	+	5.84	1.48E-10	7.93E-09
Pyruvate metabolism and Citric Acid (TCA) cycle (R-HSA-71406)	54	5	0.86	+	5.82	2.29E-03	3.95E-02
FBXL7 down-regulates AURKA during mitotic entry and in early mitosis (R-HSA-8854050)	55	5	0.87	+	5.71	2.47E-03	4.13E-02
SCF-beta-TrCP mediated degradation of Emi1 (R-HSA-174113)	55	5	0.87	+	5.71	2.47E-03	4.09E-02
The role of GTSE1 in G2/M progression after G2 checkpoint (R-HSA-8852276)	78	7	1.24	+	5.64	3.76E-04	8.96E-03
MHC class II antigen presentation (R-HSA-2132295)	125	11	1.99	+	5.53	1.01E-05	3.44E-04
Mitotic G1-G1/S phases (R-HSA-453279)	148	13	2.35	+	5.52	1.61E-06	6.91E-05
Interleukin-12 family signaling (R-HSA-447115)	57	5	0.91	+	5.51	2.85E-03	4.49E-02
NIK-->noncanonical NF-kB signaling (R-HSA-5676590)	59	5	0.94	+	5.33	3.27E-03	4.91E-02
Clathrin derived vesicle budding (R-HSA-421837)	72	6	1.15	+	5.24	1.41E-03	2.72E-02
trans-Golgi Network Vesicle Budding (R-HSA-199992)	72	6	1.15	+	5.24	1.41E-03	2.70E-02
S Phase (R-HSA-69242)	161	13	2.56	+	5.08	3.82E-06	1.44E-04
Hedgehog 'off' state (R-HSA-5610787)	112	9	1.78	+	5.05	1.23E-04	3.42E-03
Interleukin-1 signaling (R-HSA-9020702)	101	8	1.61	+	4.98	3.20E-04	7.72E-03
Apoptosis (R-HSA-109581)	165	13	2.62	+	4.95	4.91E-06	1.76E-04
Chromosome Maintenance (R-HSA-73886)	90	7	1.43	+	4.89	8.35E-04	1.78E-02
Programmed Cell Death (R-HSA-5357801)	168	13	2.67	+	4.86	5.89E-06	2.05E-04
Neutrophil degranulation (R-HSA-6798695)	479	37	7.62	+	4.86	1.28E-14	7.37E-13
Disease (R-HSA-1643685)	1023	77	16.27	+	4.73	2.01E-29	1.38E-27
Regulation of APC/C activators between G1/S and early anaphase (R-HSA-176408)	80	6	1.27	+	4.71	2.32E-03	3.97E-02
Developmental Biology (R-HSA-1266738)	1038	77	16.51	+	4.66	4.91E-29	3.26E-27
Downstream signaling events of B Cell Receptor (BCR) (R-HSA-1168372)	81	6	1.29	+	4.66	2.46E-03	4.14E-02
Cyclin E associated events during G1/S transition (R-HSA-69202)	83	6	1.32	+	4.54	2.76E-03	4.37E-02
CLEC7A (Dectin-1) signaling (R-HSA-5607764)	97	7	1.54	+	4.54	1.26E-03	2.51E-02
Cyclin A:Cdk2-associated events at S phase entry (R-HSA-69656)	85	6	1.35	+	4.44	3.08E-03	4.75E-02
APC/C-mediated degradation of cell cycle proteins (R-HSA-174143)	86	6	1.37	+	4.39	3.25E-03	4.98E-02
Regulation of mitotic cell cycle (R-HSA-453276)	86	6	1.37	+	4.39	3.25E-03	4.95E-02
G2/M Checkpoints (R-HSA-69481)	151	10	2.4	+	4.16	2.33E-04	6.08E-03
ER to Golgi Anterograde Transport (R-HSA-199977)	154	10	2.45	+	4.08	2.71E-04	6.82E-03
C-type lectin receptors (CLRs) (R-HSA-5621481)	140	9	2.23	+	4.04	5.82E-04	1.26E-02
HIV Infection (R-HSA-162906)	228	14	3.63	+	3.86	3.04E-05	9.51E-04
Signaling by Hedgehog (R-HSA-5358351)	148	9	2.35	+	3.82	8.47E-04	1.78E-02
Metabolism (R-HSA-1430728)	2061	125	32.79	+	3.81	1.73E-40	1.36E-38
Transport to the Golgi and subsequent modification (R-HSA-948021)	185	11	2.94	+	3.74	2.78E-04	6.92E-03
Asparagine N-linked glycosylation (R-HSA-446203)	304	18	4.84	+	3.72	3.66E-06	1.41E-04
Interleukin-1 family signaling (R-HSA-446652)	137	8	2.18	+	3.67	2.07E-03	3.72E-02
Metabolism of carbohydrates (R-HSA-71387)	266	15	4.23	+	3.54	4.04E-05	1.21E-03
Metabolism of proteins (R-HSA-392499)	2078	103	33.06	+	3.12	1.13E-25	6.90E-24
Cellular responses to stress (R-HSA-2262752)	393	19	6.25	+	3.04	3.01E-05	9.55E-04
MAPK family signaling cascades (R-HSA-5683057)	274	13	4.36	+	2.98	6.36E-04	1.37E-02
Cell Cycle Checkpoints (R-HSA-69620)	271	12	4.31	+	2.78	1.78E-03	3.28E-02
Innate Immune System (R-HSA-168249)	1102	47	17.53	+	2.68	1.61E-09	8.40E-08
Cellular responses to external stimuli (R-HSA-8953897)	470	20	7.48	+	2.67	1.02E-04	2.89E-03
Cell Cycle, Mitotic (R-HSA-69278)	495	21	7.87	+	2.67	7.12E-05	2.08E-03
Cell Cycle (R-HSA-1640170)	600	25	9.54	+	2.62	1.95E-05	6.38E-04
Membrane Trafficking (R-HSA-199991)	621	20	9.88	+	2.02	3.26E-03	4.92E-02
Immune System (R-HSA-168256)	2035	63	32.37	+	1.95	3.92E-07	1.87E-05
Unclassified (UNCLASSIFIED)	10452	68	166.27	-	0.41	3.11E-28	1.95E-26
GPCR downstream signalling (R-HSA-388396)	1138	5	18.1	-	0.28	5.10E-04	1.18E-02
Signaling by GPCR (R-HSA-372790)	1198	5	19.06	-	0.26	2.71E-04	6.89E-03
Olfactory Signaling Pathway (R-HSA-381753)	432	0	6.87	-	< 0.01	2.40E-03	4.08E-02
G alpha (s) signalling events (R-HSA-418555)	575	0	9.15	-	< 0.01	2.19E-04	5.77E-03
GPCR ligand binding (R-HSA-500792)	454	0	7.22	-	< 0.01	1.59E-03	2.98E-02
