## Supplementary material for "Therapy-induced lipid uptake and remodeling underpin ferroptosis hypersensitivity in prostate cancer": Table S4

### Sheet: Lipid signaling 13.c DOWN
#Li et al 2018 GSE88752: Linking prostate cancer cell AR heterogeneity to distinct castration and enzalutamide responses
#Supplementary Figure 13c: Heat map of representative lipid signaling molecules altered in LNCaP 1° CRPC vs. AD tumors - DOWN
ACER2
ASAH1
CALM1
GNAI1
GNAQ
FGFR3
FNBP1
KL
MAP2K1
PDGFA
PLA2G4F
PLCB2
PLCB4
PLD6
PTGER4
PTGFR
RAPGEF3
RHOV
RPS6KA3
TBXAS1

### Sheet: Lipid signaling 13.c UP
#Li et al 2018 GSE88752: Linking prostate cancer cell AR heterogeneity to distinct castration and enzalutamide responses
#Supplementary Figure 13c: Heat map of representative lipid signaling molecules altered in LNCaP 1° CRPC vs. AD tumors - UP
ACER1
ADCY7
AKR1C3
ALOX5
ARHGEF3
ARHGEF4
ARHGEF6
ARHGEF15
CASP10
CD247
FCGR2A
GGT1
GNG2
GPLD1
GRAP2
LCK
LIPG
MYL9
NFATC4
PDGFRB
PIK3CG
PIK3R5
PLA1A
PLA2G3
PLA2G7
PLA2G10
PLA2R1
PLBD1
PLCD4
PLCH1
PNPLA3
PPP3R2
PTGIS
PTGES
PTGS1
RND2
SGPP2
SYK
TGM2

### Sheet: Lipid signaling 13e DOWN
#Li et al 2018 GSE88752: Linking prostate cancer cell AR heterogeneity to distinct castration and enzalutamide responses
#Supplementary Figure 13e: Heat map of representative lipid signaling molecules altered in LNCaP 2° CRPC vs. AD tumors - DOWN
ABHD3
ACER2
GNAQ
FGFR3
FNBP1
LYN
MAP2K1
PLA2G4F
PLA2G4D
PLCB2
PLCB4
PLD6
PRKCH
PTGER4
RAPGEF3
RPS6KA3
SGPP1
SMPD1
SMPD3

### Sheet: Lipid signaling 13.e UP
#Li et al 2018 GSE88752: Linking prostate cancer cell AR heterogeneity to distinct castration and enzalutamide responses
#Supplementary Figure 13e: Heat map of representative lipid signaling molecules altered in LNCaP 2° CRPC vs. AD tumors - UP
ACER1
ADCY7
ADCY5
AKR1C3
ALOX5
ALOX12B
ALOX15B
ARHGEF3
ARHGEF4
ARHGEF6
ARHGEF15
CD247
DIRAS3
FCGR2A
FGFR2
GAB1
GNAI2
GNG2
GPLD1
GRAP2
HDAC4
ITGA3
ITPR2
LCK
LIPG
MRAS
MYL3
MYL9
NAPEPLD
NFATC4
PDGFRB
PIK3CG
PLA1A
PLA2G7
PLA2G10
PLA2R1
PLBD1
PLCD4
PLCH1
PLCL2
PNPLA3
PPP3R2
PTGIS
PTGES
PTGS1
RND2
SGPP2
SYK
TGM2
