## Supplementary material for "Therapy-induced lipid uptake and remodeling underpin ferroptosis hypersensitivity in prostate cancer": Table S6

### Sheet: Sheet1
Fatty Acid Species	Retention Time
C6:0	5.294
C8:0	6.502
C10:0	8.134
C11:0	9.077
C12:0	10.091
C13:0	11.146
C14:0	12.2
C14:1	12.969
C15:0	13.205
C15:1	13.97
C16:0	14.209
C16:1	14.866
C17:0	15.219
C17:1	15.889
C18:0	16.245
Trans C18:1	16.668
Cis C18:1	16.841
Trans C18:2	17.362
Cis C18:2	17.737
C18:3 (6,9,12)	18.392
C20:0	18.276
C18:3 (9,12,15)	18.794
C20:1	18.875
C21:0	19.275
C20:2	19.793
C20:3 (8, 11, 14)	20.457
C22:0	20.294
C20:3 (11, 14, 17)	20.856
C20:4	20.958
C22:1	20.9
C23:0	21.275
C22:2	21.822
C20:5	22.058
C24:0	22.276
C24:1	22.887
C22:6	24.646
